# Decoding heterogeneous aging clocks and disease risk stratification using MetAgeFormer

**DOI:** 10.64898/2026.05.18.725977

**Authors:** Yu Xu, Bohao Zou, Guoxiang Xie, Tianlu Chen, Wei Jia, Lu Zhang, the Alzheimer’s Disease Neuroimaging Initiative (ADNI), the Alzheimer Disease Metabolomics Consortium (ADMC)

## Abstract

Metabolomic aging clocks estimate biological age by modeling metabolite concentrations, thereby capturing aging signals from healthspan and adverse outcomes. However, existing clocks generally assume homogeneous aging trajectories and yield only a single age acceleration metric, limiting their capacity to capture inter-individual metabolic heterogeneity and characterize nuanced individual-level representations. To address these limitations, we proposed MetAgeFormer, a transformer-based metabolomic model pre-trained on nuclear magnetic resonance (NMR) metabolomic profiles from over 430,000 participants in UK Biobank via self-supervised learning. This large-scale pre-training enables MetAgeFormer to learn a metabolomic representation space that captures the complex, nonlinear structure of systemic metabolism as reflected in NMR data. Building on MetAgeFormer, we developed a mortality-informed metabolomic aging clock by fine-tuning an attached survival module, deriving age acceleration that demonstrates significant associations with multiple age-related diseases and factors. We further validated zero-shot transfer in the independent Alzheimer’s Disease Neuroimaging Initiative (ADNI) cohort. More importantly, we utilized embeddings generated by MetAgeFormer to identify 13 distinct metabolic subtypes and consolidated them into four meta-subtypes with markedly divergent susceptibility profiles for major age-related diseases, particularly type 2 diabetes and neurodegenerative disorders. This finding empirically demonstrated substantial metabolic heterogeneity across populations, persisting even at comparable levels of age acceleration. To enhance clinical applicability, we further employed contrastive learning to distill a lightweight model that approximates the learned metabolomic representation space using only 14 routine clinical blood test measurements as inputs. Both hold-out testing within UK Biobank and external validation in the China Health and Retirement Longitudinal Study replicated similar disease onset patterns across the identified subtypes, underscoring the robust generalizability of MetAgeFormer and supporting its translational potential as a scalable framework for metabolomic aging assessment and early disease risk stratification.
