## Supplementary Tables for "Decoding heterogeneous aging clocks and disease risk stratification using MetAgeFormer"

### Sheet: Index
Table	Title
S1	Nightingale NMR biomarker panel (326 measures) used as model input space, listing metabolite abbreviations, full names, and units.
S2	Sample and event counts for all-cause mortality and 12 incident disease endpoints in each MetAgeFormer head-to-head comparison group on the UK Biobank held-out test set.
S3	Participant baseline characteristics and all-cause mortality outcomes in UK Biobank (training and test sets) and CHARLS (2011 and 2015 waves).

### Sheet: S1
Index	Abbreviation	Full name	Unit
1	Clinical_LDL_C	Clinical LDL Cholesterol	mmol/L
2	VLDL_size	Average Diameter for VLDL Particles	nm
3	LDL_size	Average Diameter for LDL Particles	nm
4	HDL_size	Average Diameter for HDL Particles	nm
5	Phosphoglyc	Phosphoglycerides	mmol/L
6	Cholines	Total Cholines	mmol/L
7	Phosphatidylc	Phosphatidylcholines	mmol/L
8	Sphingomyelins	Sphingomyelins	mmol/L
9	ApoB	Apolipoprotein B	g/l
10	ApoA1	Apolipoprotein A1	g/l
11	Unsaturation	Degree of Unsaturation	degree
12	Omega_3	Omega-3 Fatty Acids	mmol/L
13	Omega_6	Omega-6 Fatty Acids	mmol/L
14	MUFA	Monounsaturated Fatty Acids	mmol/L
15	SFA	Saturated Fatty Acids	mmol/L
16	LA	Linoleic Acid	mmol/L
17	DHA	Docosahexaenoic Acid	mmol/L
18	Ala	Alanine	mmol/L
19	Gln	Glutamine	mmol/L
20	Gly	Glycine	mmol/L
21	His	Histidine	mmol/L
22	Ile	Isoleucine	mmol/L
23	Leu	Leucine	mmol/L
24	Val	Valine	mmol/L
25	Phe	Phenylalanine	mmol/L
26	Tyr	Tyrosine	mmol/L
27	Glucose	Glucose	mmol/L
28	Lactate	Lactate	mmol/L
29	Pyruvate	Pyruvate	mmol/L
30	Citrate	Citrate	mmol/L
31	bOHbutyrate	3-Hydroxybutyrate	mmol/L
32	Acetate	Acetate	mmol/L
33	Acetoacetate	Acetoacetate	mmol/L
34	Acetone	Acetone	mmol/L
35	Creatinine	Creatinine	mmol/L
36	Albumin	Albumin	g/l
37	GlycA	Glycoprotein Acetyls	mmol/L
38	XXL_VLDL_P	Concentration of Chylomicrons and Extremely Large VLDL Particles	mmol/L
39	XXL_VLDL_PL	Phospholipids in Chylomicrons and Extremely Large VLDL	mmol/L
40	XXL_VLDL_CE	Cholesteryl Esters in Chylomicrons and Extremely Large VLDL	mmol/L
41	XXL_VLDL_FC	Free Cholesterol in Chylomicrons and Extremely Large VLDL	mmol/L
42	XXL_VLDL_TG	Triglycerides in Chylomicrons and Extremely Large VLDL	mmol/L
43	XL_VLDL_P	Concentration of Very Large VLDL Particles	mmol/L
44	XL_VLDL_PL	Phospholipids in Very Large VLDL	mmol/L
45	XL_VLDL_CE	Cholesteryl Esters in Very Large VLDL	mmol/L
46	XL_VLDL_FC	Free Cholesterol in Very Large VLDL	mmol/L
47	XL_VLDL_TG	Triglycerides in Very Large VLDL	mmol/L
48	L_VLDL_P	Concentration of Large VLDL Particles	mmol/L
49	L_VLDL_PL	Phospholipids in Large VLDL	mmol/L
50	L_VLDL_CE	Cholesteryl Esters in Large VLDL	mmol/L
51	L_VLDL_FC	Free Cholesterol in Large VLDL	mmol/L
52	L_VLDL_TG	Triglycerides in Large VLDL	mmol/L
53	M_VLDL_P	Concentration of Medium VLDL Particles	mmol/L
54	M_VLDL_PL	Phospholipids in Medium VLDL	mmol/L
55	M_VLDL_CE	Cholesteryl Esters in Medium VLDL	mmol/L
56	M_VLDL_FC	Free Cholesterol in Medium VLDL	mmol/L
57	M_VLDL_TG	Triglycerides in Medium VLDL	mmol/L
58	S_VLDL_P	Concentration of Small VLDL Particles	mmol/L
59	S_VLDL_PL	Phospholipids in Small VLDL	mmol/L
60	S_VLDL_CE	Cholesteryl Esters in Small VLDL	mmol/L
61	S_VLDL_FC	Free Cholesterol in Small VLDL	mmol/L
62	S_VLDL_TG	Triglycerides in Small VLDL	mmol/L
63	XS_VLDL_P	Concentration of Very Small VLDL Particles	mmol/L
64	XS_VLDL_PL	Phospholipids in Very Small VLDL	mmol/L
65	XS_VLDL_CE	Cholesteryl Esters in Very Small VLDL	mmol/L
66	XS_VLDL_FC	Free Cholesterol in Very Small VLDL	mmol/L
67	XS_VLDL_TG	Triglycerides in Very Small VLDL	mmol/L
68	IDL_P	Concentration of IDL Particles	mmol/L
69	IDL_PL	Phospholipids in IDL	mmol/L
70	IDL_CE	Cholesteryl Esters in IDL	mmol/L
71	IDL_FC	Free Cholesterol in IDL	mmol/L
72	IDL_TG	Triglycerides in IDL	mmol/L
73	L_LDL_P	Concentration of Large LDL Particles	mmol/L
74	L_LDL_PL	Phospholipids in Large LDL	mmol/L
75	L_LDL_CE	Cholesteryl Esters in Large LDL	mmol/L
76	L_LDL_FC	Free Cholesterol in Large LDL	mmol/L
77	L_LDL_TG	Triglycerides in Large LDL	mmol/L
78	M_LDL_P	Concentration of Medium LDL Particles	mmol/L
79	M_LDL_PL	Phospholipids in Medium LDL	mmol/L
80	M_LDL_CE	Cholesteryl Esters in Medium LDL	mmol/L
81	M_LDL_FC	Free Cholesterol in Medium LDL	mmol/L
82	M_LDL_TG	Triglycerides in Medium LDL	mmol/L
83	S_LDL_P	Concentration of Small LDL Particles	mmol/L
84	S_LDL_PL	Phospholipids in Small LDL	mmol/L
85	S_LDL_CE	Cholesteryl Esters in Small LDL	mmol/L
86	S_LDL_FC	Free Cholesterol in Small LDL	mmol/L
87	S_LDL_TG	Triglycerides in Small LDL	mmol/L
88	XL_HDL_P	Concentration of Very Large HDL Particles	mmol/L
89	XL_HDL_PL	Phospholipids in Very Large HDL	mmol/L
90	XL_HDL_CE	Cholesteryl Esters in Very Large HDL	mmol/L
91	XL_HDL_FC	Free Cholesterol in Very Large HDL	mmol/L
92	XL_HDL_TG	Triglycerides in Very Large HDL	mmol/L
93	L_HDL_P	Concentration of Large HDL Particles	mmol/L
94	L_HDL_PL	Phospholipids in Large HDL	mmol/L
95	L_HDL_CE	Cholesteryl Esters in Large HDL	mmol/L
96	L_HDL_FC	Free Cholesterol in Large HDL	mmol/L
97	L_HDL_TG	Triglycerides in Large HDL	mmol/L
98	M_HDL_P	Concentration of Medium HDL Particles	mmol/L
99	M_HDL_PL	Phospholipids in Medium HDL	mmol/L
100	M_HDL_CE	Cholesteryl Esters in Medium HDL	mmol/L
101	M_HDL_FC	Free Cholesterol in Medium HDL	mmol/L
102	M_HDL_TG	Triglycerides in Medium HDL	mmol/L
103	S_HDL_P	Concentration of Small HDL Particles	mmol/L
104	S_HDL_PL	Phospholipids in Small HDL	mmol/L
105	S_HDL_CE	Cholesteryl Esters in Small HDL	mmol/L
106	S_HDL_FC	Free Cholesterol in Small HDL	mmol/L
107	S_HDL_TG	Triglycerides in Small HDL	mmol/L
108	ApoB_by_ApoA1	Apolipoprotein B to Apolipoprotein A1 ratio	ratio
109	DHA_pct	Docosahexaenoic Acid to Total Fatty Acids percentage	%
110	HDL_C	HDL Cholesterol	mmol/L
111	HDL_C_pct	Cholesterol to Total Lipids in HDL percentage	%
112	HDL_CE	Cholesteryl Esters in HDL	mmol/L
113	HDL_CE_pct	Cholesteryl Esters to Total Lipids in HDL percentage	%
114	HDL_CE_pct_C	Cholesteryl Esters to Cholesterol in HDL percentage	%
115	HDL_FC	Free Cholesterol in HDL	mmol/L
116	HDL_FC_by_CE	Free Cholesterol to Cholesteryl Esters in HDL percentage	ratio
117	HDL_FC_pct	Free Cholesterol to Total Lipids in HDL percentage	%
118	HDL_FC_pct_C	Free Cholesterol to Cholesterol in HDL percentage	%
119	HDL_L	Total Lipids in HDL	mmol/L
120	HDL_P	Concentration of HDL Particles	mmol/L
121	HDL_PL	Phospholipids in HDL	mmol/L
122	HDL_PL_pct	Phospholipids to Total Lipids in HDL percentage	%
123	HDL_TG	Triglycerides in HDL	mmol/L
124	HDL_TG_pct	Triglycerides to Total Lipids in HDL percentage	%
125	IDL_C	Cholesterol in IDL	mmol/L
126	IDL_C_pct	Cholesterol to Total Lipids in IDL percentage	%
127	IDL_CE_pct	Cholesteryl Esters to Total Lipids in IDL percentage	%
128	IDL_CE_pct_C	Cholesteryl Esters to Cholesterol in IDL percentage	%
129	IDL_FC_by_CE	Free Cholesterol to Cholesteryl Esters in IDL percentage	ratio
130	IDL_FC_pct	Free Cholesterol to Total Lipids in IDL percentage	%
131	IDL_FC_pct_C	Free Cholesterol to Cholesterol in IDL percentage	%
132	IDL_L	Total Lipids in IDL	mmol/L
133	IDL_PL_pct	Phospholipids to Total Lipids in IDL percentage	%
134	IDL_TG_pct	Triglycerides to Total Lipids in IDL percentage	%
135	L_HDL_C	Cholesterol in Large HDL	mmol/L
136	L_HDL_C_pct	Cholesterol to Total Lipids in Large HDL percentage	%
137	L_HDL_CE_pct	Cholesteryl Esters to Total Lipids in Large HDL percentage	%
138	L_HDL_CE_pct_C	Cholesteryl Esters to Cholesterol in Large HDL percentage	%
139	L_HDL_FC_by_CE	Free Cholesterol to Cholesteryl Esters in Large HDL ratio	ratio
140	L_HDL_FC_pct	Free Cholesterol to Total Lipids in Large HDL percentage	%
141	L_HDL_FC_pct_C	Free Cholesterol to Cholesterol in Large HDL percentage	%
142	L_HDL_L	Total Lipids in Large HDL	mmol/L
143	L_HDL_PL_pct	Phospholipids to Total Lipids in Large HDL percentage	%
144	L_HDL_TG_pct	Triglycerides to Total Lipids in Large HDL percentage	%
145	L_LDL_C	Cholesterol in Large LDL	mmol/L
146	L_LDL_C_pct	Cholesterol to Total Lipids in Large LDL percentage	%
147	L_LDL_CE_pct	Cholesteryl Esters to Total Lipids in Large LDL percentage	%
148	L_LDL_CE_pct_C	Cholesteryl Esters to Cholesterol in Large LDL percentage	%
149	L_LDL_FC_by_CE	Free Cholesterol to Cholesteryl Esters in Large LDL ratio	ratio
150	L_LDL_FC_pct	Free Cholesterol to Total Lipids in Large LDL percentage	%
151	L_LDL_FC_pct_C	Free Cholesterol to Cholesterol in Large LDL percentage	%
152	L_LDL_L	Total Lipids in Large LDL	mmol/L
153	L_LDL_PL_pct	Phospholipids to Total Lipids in Large LDL percentage	%
154	L_LDL_TG_pct	Triglycerides to Total Lipids in Large LDL percentage	%
155	L_VLDL_C	Cholesterol in Large VLDL	mmol/L
156	L_VLDL_C_pct	Cholesterol to Total Lipids in Large VLDL percentage	%
157	L_VLDL_CE_pct	Cholesteryl Esters to Total Lipids in Large VLDL percentage	%
158	L_VLDL_CE_pct_C	Cholesteryl Esters to Cholesterol in Large VLDL percentage	%
159	L_VLDL_FC_by_CE	Free Cholesterol to Cholesteryl Esters in Large VLDL ratio	ratio
160	L_VLDL_FC_pct	Free Cholesterol to Total Lipids in Large VLDL percentage	%
161	L_VLDL_FC_pct_C	Free Cholesterol to Cholesterol in Large VLDL percentage	%
162	L_VLDL_L	Total Lipids in Large VLDL	mmol/L
163	L_VLDL_PL_pct	Phospholipids to Total Lipids in Large VLDL percentage	%
164	L_VLDL_TG_pct	Triglycerides to Total Lipids in Large VLDL percentage	%
165	LA_pct	Linoleic Acid to Total Fatty Acids percentage	%
166	LDL_C	LDL Cholesterol	mmol/L
167	LDL_C_pct	Cholesterol to Total Lipids in LDL percentage	%
168	LDL_CE	Cholesteryl Esters in LDL	mmol/L
169	LDL_CE_pct	Cholesteryl Esters to Total Lipids in LDL percentage	%
170	LDL_CE_pct_C	Cholesteryl Esters to Cholesterol in LDL percentage	%
171	LDL_FC	Free Cholesterol in LDL	mmol/L
172	LDL_FC_by_CE	Free Cholesterol to Cholesteryl Esters in LDL percentage	ratio
173	LDL_FC_pct	Free Cholesterol to Total Lipids in LDL percentage	%
174	LDL_FC_pct_C	Free Cholesterol to Cholesterol in LDL percentage	%
175	LDL_L	Total Lipids in LDL	mmol/L
176	LDL_P	Concentration of LDL Particles	mmol/L
177	LDL_PL	Phospholipids in LDL	mmol/L
178	LDL_PL_pct	Phospholipids to Total Lipids in LDL percentage	%
179	LDL_TG	Triglycerides in LDL	mmol/L
180	LDL_TG_pct	Triglycerides to Total Lipids in LDL percentage	%
181	M_HDL_C	Cholesterol in Medium HDL	mmol/L
182	M_HDL_C_pct	Cholesterol to Total Lipids in Medium HDL percentage	%
183	M_HDL_CE_pct	Cholesteryl Esters to Total Lipids in Medium HDL percentage	%
184	M_HDL_CE_pct_C	Cholesteryl Esters to Cholesterol in Medium HDL percentage	%
185	M_HDL_FC_by_CE	Free Cholesterol to Cholesteryl Esters in Medium HDL ratio	ratio
186	M_HDL_FC_pct	Free Cholesterol to Total Lipids in Medium HDL percentage	%
187	M_HDL_FC_pct_C	Free Cholesterol to Cholesterol in Medium HDL percentage	%
188	M_HDL_L	Total Lipids in Medium HDL	mmol/L
189	M_HDL_PL_pct	Phospholipids to Total Lipids in Medium HDL percentage	%
190	M_HDL_TG_pct	Triglycerides to Total Lipids in Medium HDL percentage	%
191	M_LDL_C	Cholesterol in Medium LDL	mmol/L
192	M_LDL_C_pct	Cholesterol to Total Lipids in Medium LDL percentage	%
193	M_LDL_CE_pct	Cholesteryl Esters to Total Lipids in Medium LDL percentage	%
194	M_LDL_CE_pct_C	Cholesteryl Esters to Cholesterol in Medium LDL percentage	%
195	M_LDL_FC_by_CE	Free Cholesterol to Cholesteryl Esters in Medium LDL ratio	ratio
196	M_LDL_FC_pct	Free Cholesterol to Total Lipids in Medium LDL percentage	%
197	M_LDL_FC_pct_C	Free Cholesterol to Cholesterol in Medium LDL percentage	%
198	M_LDL_L	Total Lipids in Medium LDL	mmol/L
199	M_LDL_PL_pct	Phospholipids to Total Lipids in Medium LDL percentage	%
200	M_LDL_TG_pct	Triglycerides to Total Lipids in Medium LDL percentage	%
201	M_VLDL_C	Cholesterol in Medium VLDL	mmol/L
202	M_VLDL_C_pct	Cholesterol to Total Lipids in Medium VLDL percentage	%
203	M_VLDL_CE_pct	Cholesteryl Esters to Total Lipids in Medium VLDL percentage	%
204	M_VLDL_CE_pct_C	Cholesteryl Esters to Cholesterol in Medium VLDL percentage	%
205	M_VLDL_FC_by_CE	Free Cholesterol to Cholesteryl Esters in Medium VLDL ratio	ratio
206	M_VLDL_FC_pct	Free Cholesterol to Total Lipids in Medium VLDL percentage	%
207	M_VLDL_FC_pct_C	Free Cholesterol to Cholesterol in Medium VLDL percentage	%
208	M_VLDL_L	Total Lipids in Medium VLDL	mmol/L
209	M_VLDL_PL_pct	Phospholipids to Total Lipids in Medium VLDL percentage	%
210	M_VLDL_TG_pct	Triglycerides to Total Lipids in Medium VLDL percentage	%
211	MUFA_pct	Monounsaturated Fatty Acids to Total Fatty Acids percentage	%
212	non_HDL_C	Total Cholesterol Minus HDL-C	mmol/L
213	Omega_3_pct	Omega-3 Fatty Acids to Total Fatty Acids percentage	%
214	Omega_3_pct_PUFA	Omega-3 Fatty Acids to Polyunsaturated Fatty Acids percentage	%
215	Omega_6_by_Omega_3	Omega-6 Fatty Acids to Omega-3 Fatty Acids ratio	ratio
216	Omega_6_pct	Omega-6 Fatty Acids to Total Fatty Acids percentage	%
217	Omega_6_pct_PUFA	Omega-6 Fatty Acids to Polyunsaturated Fatty Acids percentage	%
218	PUFA	Polyunsaturated Fatty Acids	mmol/L
219	PUFA_by_MUFA	Polyunsaturated Fatty Acids to Monounsaturated Fatty Acids ratio	ratio
220	PUFA_pct	Polyunsaturated Fatty Acids to Total Fatty Acids percentage	%
221	Remnant_C	Remnant Cholesterol (Non-HDL, Non-LDL -Cholesterol)	mmol/L
222	S_HDL_C	Cholesterol in Small HDL	mmol/L
223	S_HDL_C_pct	Cholesterol to Total Lipids in Small HDL percentage	%
224	S_HDL_CE_pct	Cholesteryl Esters to Total Lipids in Small HDL percentage	%
225	S_HDL_CE_pct_C	Cholesteryl Esters to Cholesterol in Small HDL percentage	%
226	S_HDL_FC_by_CE	Free Cholesterol to Cholesteryl Esters in Small HDL ratio	ratio
227	S_HDL_FC_pct	Free Cholesterol to Total Lipids in Small HDL percentage	%
228	S_HDL_FC_pct_C	Free Cholesterol to Cholesterol in Small HDL percentage	%
229	S_HDL_L	Total Lipids in Small HDL	mmol/L
230	S_HDL_PL_pct	Phospholipids to Total Lipids in Small HDL percentage	%
231	S_HDL_TG_pct	Triglycerides to Total Lipids in Small HDL percentage	%
232	S_LDL_C	Cholesterol in Small LDL	mmol/L
233	S_LDL_C_pct	Cholesterol to Total Lipids in Small LDL percentage	%
234	S_LDL_CE_pct	Cholesteryl Esters to Total Lipids in Small LDL percentage	%
235	S_LDL_CE_pct_C	Cholesteryl Esters to Cholesterol in Small LDL percentage	%
236	S_LDL_FC_by_CE	Free Cholesterol to Cholesteryl Esters in Small LDL ratio	ratio
237	S_LDL_FC_pct	Free Cholesterol to Total Lipids in Small LDL percentage	%
238	S_LDL_FC_pct_C	Free Cholesterol to Cholesterol in Small LDL percentage	%
239	S_LDL_L	Total Lipids in Small LDL	mmol/L
240	S_LDL_PL_pct	Phospholipids to Total Lipids in Small LDL percentage	%
241	S_LDL_TG_pct	Triglycerides to Total Lipids in Small LDL percentage	%
242	S_VLDL_C	Cholesterol in Small VLDL	mmol/L
243	S_VLDL_C_pct	Cholesterol to Total Lipids in Small VLDL percentage	%
244	S_VLDL_CE_pct	Cholesteryl Esters to Total Lipids in Small VLDL percentage	%
245	S_VLDL_CE_pct_C	Cholesteryl Esters to Cholesterol in Small VLDL percentage	%
246	S_VLDL_FC_by_CE	Free Cholesterol to Cholesteryl Esters in Small VLDL ratio	ratio
247	S_VLDL_FC_pct	Free Cholesterol to Total Lipids in Small VLDL percentage	%
248	S_VLDL_FC_pct_C	Free Cholesterol to Cholesterol in Small VLDL percentage	%
249	S_VLDL_L	Total Lipids in Small VLDL	mmol/L
250	S_VLDL_PL_pct	Phospholipids to Total Lipids in Small VLDL percentage	%
251	S_VLDL_TG_pct	Triglycerides to Total Lipids in Small VLDL percentage	%
252	SFA_pct	Saturated Fatty Acids to Total Fatty Acids percentage	%
253	TG_by_PG	Triglycerides to Phosphoglycerides ratio	ratio
254	Total_BCAA	Total Concentration of Branched-Chain Amino Acids (Leucine + Isoleucine + Valine)	mmol/L
255	Total_C	Total Cholesterol	mmol/L
256	Total_CE	Total Esterified Cholesterol	mmol/L
257	Total_CE_pct_C	Total Esterified Cholesterol to Total Cholesterol percentage	%
258	Total_FA	Total Fatty Acids	mmol/L
259	Total_FC	Total Free Cholesterol	mmol/L
260	Total_FC_by_CE	Total Free Cholesterol to Total Esterified Cholesterol ratio	ratio
261	Total_FC_pct_C	Total Free Cholesterol to Total Cholesterol percentage	%
262	Total_P	Total Concentration of Lipoprotein Particles	mmol/L
263	Total_PL	Total Phospholipids in Lipoprotein Particles	mmol/L
264	Total_TG	Total Triglycerides	mmol/L
265	VLDL_C	VLDL Cholesterol	mmol/L
266	VLDL_C_pct	Cholesterol to Total Lipids in VLDL percentage	%
267	VLDL_CE	Cholesteryl Esters in VLDL	mmol/L
268	VLDL_CE_pct	Cholesteryl Esters to Total Lipids in VLDL percentage	%
269	VLDL_CE_pct_C	Cholesteryl Esters to Cholesterol in VLDL percentage	%
270	VLDL_FC	Free Cholesterol in VLDL	mmol/L
271	VLDL_FC_by_CE	Free Cholesterol to Cholesteryl Esters in VLDL percentage	ratio
272	VLDL_FC_pct	Free Cholesterol to Total Lipids in VLDL percentage	%
273	VLDL_FC_pct_C	Free Cholesterol to Cholesterol in VLDL percentage	%
274	VLDL_L	Total Lipids in VLDL	mmol/L
275	VLDL_P	Concentration of VLDL Particles	mmol/L
276	VLDL_PL	Phospholipids in VLDL	mmol/L
277	VLDL_PL_pct	Phospholipids to Total Lipids in VLDL percentage	%
278	VLDL_TG	Triglycerides in VLDL	mmol/L
279	VLDL_TG_pct	Triglycerides to Total Lipids in VLDL percentage	%
280	XL_HDL_C	Cholesterol in Very Large HDL	mmol/L
281	XL_HDL_C_pct	Cholesterol to Total Lipids in Very Large HDL percentage	%
282	XL_HDL_CE_pct	Cholesteryl Esters to Total Lipids in Very Large HDL percentage	%
283	XL_HDL_CE_pct_C	Cholesteryl Esters to Cholesterol in Very Large HDL percentage	%
284	XL_HDL_FC_by_CE	Free Cholesterol to Cholesteryl Esters in Very Large HDL ratio	ratio
285	XL_HDL_FC_pct	Free Cholesterol to Total Lipids in Very Large HDL percentage	%
286	XL_HDL_FC_pct_C	Free Cholesterol to Cholesterol in Very Large HDL percentage	%
287	XL_HDL_L	Total Lipids in Very Large HDL	mmol/L
288	XL_HDL_PL_pct	Phospholipids to Total Lipids in Very Large HDL percentage	%
289	XL_HDL_TG_pct	Triglycerides to Total Lipids in Very Large HDL percentage	%
290	XL_VLDL_C	Cholesterol in Very Large VLDL	mmol/L
291	XL_VLDL_C_pct	Cholesterol to Total Lipids in Very Large VLDL percentage	%
292	XL_VLDL_CE_pct	Cholesteryl Esters to Total Lipids in Very Large VLDL percentage	%
293	XL_VLDL_CE_pct_C	Cholesteryl Esters to Cholesterol in Very Large VLDL percentage	%
294	XL_VLDL_FC_by_CE	Free Cholesterol to Cholesteryl Esters in Very Large VLDL ratio	ratio
295	XL_VLDL_FC_pct	Free Cholesterol to Total Lipids in Very Large VLDL percentage	%
296	XL_VLDL_FC_pct_C	Free Cholesterol to Cholesterol in Very Large VLDL percentage	%
297	XL_VLDL_L	Total Lipids in Very Large VLDL	mmol/L
298	XL_VLDL_PL_pct	Phospholipids to Total Lipids in Very Large VLDL percentage	%
299	XL_VLDL_TG_pct	Triglycerides to Total Lipids in Very Large VLDL percentage	%
300	XS_VLDL_C	Cholesterol in Very Small VLDL	mmol/L
301	XS_VLDL_C_pct	Cholesterol to Total Lipids in Very Small VLDL percentage	%
302	XS_VLDL_CE_pct	Cholesteryl Esters to Total Lipids in Very Small VLDL percentage	%
303	XS_VLDL_CE_pct_C	Cholesteryl Esters to Cholesterol in Very Small VLDL percentage	%
304	XS_VLDL_FC_by_CE	Free Cholesterol to Cholesteryl Esters in Very Small VLDL ratio	ratio
305	XS_VLDL_FC_pct	Free Cholesterol to Total Lipids in Very Small VLDL percentage	%
306	XS_VLDL_FC_pct_C	Free Cholesterol to Cholesterol in Very Small VLDL percentage	%
307	XS_VLDL_L	Total Lipids in Very Small VLDL	mmol/L
308	XS_VLDL_PL_pct	Phospholipids to Total Lipids in Very Small VLDL percentage	%
309	XS_VLDL_TG_pct	Triglycerides to Total Lipids in Very Small VLDL percentage	%
310	XXL_VLDL_C	Cholesterol in Chylomicrons and Extremely Large VLDL	mmol/L
311	XXL_VLDL_C_pct	Cholesterol to Total Lipids in Chylomicrons and Extremely Large VLDL percentage	%
312	XXL_VLDL_CE_pct	Cholesteryl Esters to Total Lipids in Chylomicrons and Extremely Large VLDL percentage	%
313	XXL_VLDL_CE_pct_C	Cholesteryl Esters to Cholesterol in Chylomicrons and Extremely Large VLDL percentage	%
314	XXL_VLDL_FC_by_CE	Free Cholesterol to Cholesteryl Esters in Chylomicrons and Extremely Large VLDL ratio	ratio
315	XXL_VLDL_FC_pct	Free Cholesterol to Total Lipids in Chylomicrons and Extremely Large VLDL percentage	%
316	XXL_VLDL_FC_pct_C	Free Cholesterol to Cholesterol in Chylomicrons and Extremely Large VLDL percentage	%
317	XXL_VLDL_L	Total Lipids in Chylomicrons and Extremely Large VLDL	mmol/L
318	XXL_VLDL_PL_pct	Phospholipids to Total Lipids in Chylomicrons and Extremely Large VLDL percentage	%
319	XXL_VLDL_TG_pct	Triglycerides to Total Lipids in Chylomicrons and Extremely Large VLDL percentage	%
320	Glucose-lactate	Glucose-lactate	mmol/L
321	Total_L	Total Lipids in Lipoprotein Particles	mmol/L
322	Total_TG_pct	Total Triglycerides to Total Lipids percentage	%
323	Total_C_pct	Total Cholesterol to Total Lipids percentage	%
324	Total_FC_pct	Total Free Cholesterol to Total Lipids percentage	%
325	Total_CE_pct	Total Esterified Cholesterol to Total Lipids percentage	%
326	Total_PL_pct	Total Phospholipids to Total Lipids percentage	%

### Sheet: S2
Endpoint	Head-to-head comparison	Test set, n	Test set, events	Training set, n	Training set, events
All-cause mortality	MetAgeFormer vs MileAge	73417	6319	434366	37828
All-cause mortality	MetAgeFormer vs MetaboAge Score (Deelen)	68211	5926	403627	35382
All-cause mortality	MetAgeFormer vs PhenoAge	73242	6302	432362	37603
All-cause mortality	MetAgeFormer vs Cystatin C	69030	5960	409535	35300
All-cause mortality	MetAgeFormer vs HbA1c	65091	5733	407725	35218
All-cause mortality	MetAgeFormer vs Frailty Index	53843	5114	432067	37405
All-cause mortality	MetAgeFormer vs ProteomicAge (Hamilton)	2679	342	20527	2168
Type 2 Diabetes	MetAgeFormer vs MileAge	73417	2543	434366	22636
Type 2 Diabetes	MetAgeFormer vs MetaboAge Score (Deelen)	68211	2443	403627	21617
Type 2 Diabetes	MetAgeFormer vs PhenoAge	73242	2533	432362	22520
Type 2 Diabetes	MetAgeFormer vs Cystatin C	69030	2370	409535	21170
Type 2 Diabetes	MetAgeFormer vs HbA1c	65091	2211	407725	21087
Type 2 Diabetes	MetAgeFormer vs Frailty Index	53843	1686	432067	22422
Type 2 Diabetes	MetAgeFormer vs ProteomicAge (Hamilton)	2679	84	20527	1125
Lipoprotein disorders	MetAgeFormer vs MileAge	73417	4719	434366	43258
Lipoprotein disorders	MetAgeFormer vs MetaboAge Score (Deelen)	68211	4429	403627	40792
Lipoprotein disorders	MetAgeFormer vs PhenoAge	73242	4708	432362	43045
Lipoprotein disorders	MetAgeFormer vs Cystatin C	69030	4318	409535	40615
Lipoprotein disorders	MetAgeFormer vs HbA1c	65091	3938	407725	40449
Lipoprotein disorders	MetAgeFormer vs Frailty Index	53843	2502	432067	42954
Lipoprotein disorders	MetAgeFormer vs ProteomicAge (Hamilton)	2679	120	20527	2098
Chronic kidney disease	MetAgeFormer vs MileAge	73417	1473	434366	11602
Chronic kidney disease	MetAgeFormer vs MetaboAge Score (Deelen)	68211	1375	403627	10982
Chronic kidney disease	MetAgeFormer vs PhenoAge	73242	1469	432362	11533
Chronic kidney disease	MetAgeFormer vs Cystatin C	69030	1353	409535	10886
Chronic kidney disease	MetAgeFormer vs HbA1c	65091	1223	407725	10831
Chronic kidney disease	MetAgeFormer vs Frailty Index	53843	756	432067	11471
Chronic kidney disease	MetAgeFormer vs ProteomicAge (Hamilton)	2679	51	20527	640
Chronic liver disease	MetAgeFormer vs MileAge	73417	973	434366	7190
Chronic liver disease	MetAgeFormer vs MetaboAge Score (Deelen)	68211	921	403627	6771
Chronic liver disease	MetAgeFormer vs PhenoAge	73242	971	432362	7150
Chronic liver disease	MetAgeFormer vs Cystatin C	69030	900	409535	6691
Chronic liver disease	MetAgeFormer vs HbA1c	65091	833	407725	6699
Chronic liver disease	MetAgeFormer vs Frailty Index	53843	547	432067	7120
Chronic liver disease	MetAgeFormer vs ProteomicAge (Hamilton)	2679	27	20527	360
Ischemic heart disease	MetAgeFormer vs MileAge	73417	4446	434366	30480
Ischemic heart disease	MetAgeFormer vs MetaboAge Score (Deelen)	68211	4218	403627	28801
Ischemic heart disease	MetAgeFormer vs PhenoAge	73242	4435	432362	30328
Ischemic heart disease	MetAgeFormer vs Cystatin C	69030	4167	409535	28611
Ischemic heart disease	MetAgeFormer vs HbA1c	65091	3877	407725	28574
Ischemic heart disease	MetAgeFormer vs Frailty Index	53843	3010	432067	30227
Ischemic heart disease	MetAgeFormer vs ProteomicAge (Hamilton)	2679	171	20527	1605
Heart failure	MetAgeFormer vs MileAge	73417	4257	434366	29449
Heart failure	MetAgeFormer vs MetaboAge Score (Deelen)	68211	4009	403627	27792
Heart failure	MetAgeFormer vs PhenoAge	73242	4244	432362	29280
Heart failure	MetAgeFormer vs Cystatin C	69030	3989	409535	27623
Heart failure	MetAgeFormer vs HbA1c	65091	3705	407725	27585
Heart failure	MetAgeFormer vs Frailty Index	53843	2814	432067	29185
Heart failure	MetAgeFormer vs ProteomicAge (Hamilton)	2679	151	20527	1567
Atrial fibrillation	MetAgeFormer vs MileAge	73417	3079	434366	19196
Atrial fibrillation	MetAgeFormer vs MetaboAge Score (Deelen)	68211	2879	403627	18015
Atrial fibrillation	MetAgeFormer vs PhenoAge	73242	3068	432362	19081
Atrial fibrillation	MetAgeFormer vs Cystatin C	69030	2855	409535	18071
Atrial fibrillation	MetAgeFormer vs HbA1c	65091	2644	407725	17987
Atrial fibrillation	MetAgeFormer vs Frailty Index	53843	1910	432067	19032
Atrial fibrillation	MetAgeFormer vs ProteomicAge (Hamilton)	2679	118	20527	961
Hypertension	MetAgeFormer vs MileAge	73417	9552	434366	83645
Hypertension	MetAgeFormer vs MetaboAge Score (Deelen)	68211	9034	403627	79014
Hypertension	MetAgeFormer vs PhenoAge	73242	9527	432362	83235
Hypertension	MetAgeFormer vs Cystatin C	69030	8868	409535	78729
Hypertension	MetAgeFormer vs HbA1c	65091	8225	407725	78327
Hypertension	MetAgeFormer vs Frailty Index	53843	6002	432067	83098
Hypertension	MetAgeFormer vs ProteomicAge (Hamilton)	2679	319	20527	4136
Osteoarthritis	MetAgeFormer vs MileAge	73417	7752	434366	56723
Osteoarthritis	MetAgeFormer vs MetaboAge Score (Deelen)	68211	7276	403627	53017
Osteoarthritis	MetAgeFormer vs PhenoAge	73242	7733	432362	56422
Osteoarthritis	MetAgeFormer vs Cystatin C	69030	7205	409535	53391
Osteoarthritis	MetAgeFormer vs HbA1c	65091	6670	407725	53080
Osteoarthritis	MetAgeFormer vs Frailty Index	53843	4766	432067	56304
Osteoarthritis	MetAgeFormer vs ProteomicAge (Hamilton)	2679	251	20527	2748
Osteoporosis	MetAgeFormer vs MileAge	73417	1415	434366	10591
Osteoporosis	MetAgeFormer vs MetaboAge Score (Deelen)	68211	1275	403627	9645
Osteoporosis	MetAgeFormer vs PhenoAge	73242	1414	432362	10527
Osteoporosis	MetAgeFormer vs Cystatin C	69030	1307	409535	9911
Osteoporosis	MetAgeFormer vs HbA1c	65091	1205	407725	9921
Osteoporosis	MetAgeFormer vs Frailty Index	53843	723	432067	10478
Osteoporosis	MetAgeFormer vs ProteomicAge (Hamilton)	2679	46	20527	554
COPD	MetAgeFormer vs MileAge	73417	1453	434366	12764
COPD	MetAgeFormer vs MetaboAge Score (Deelen)	68211	1364	403627	12024
COPD	MetAgeFormer vs PhenoAge	73242	1450	432362	12697
COPD	MetAgeFormer vs Cystatin C	69030	1353	409535	11927
COPD	MetAgeFormer vs HbA1c	65091	1278	407725	11951
COPD	MetAgeFormer vs Frailty Index	53843	956	432067	12640
COPD	MetAgeFormer vs ProteomicAge (Hamilton)	2679	71	20527	700
All-cause dementia	MetAgeFormer vs MileAge	73417	2212	434366	14005
All-cause dementia	MetAgeFormer vs MetaboAge Score (Deelen)	68211	2069	403627	12986
All-cause dementia	MetAgeFormer vs PhenoAge	73242	2208	432362	13916
All-cause dementia	MetAgeFormer vs Cystatin C	69030	2046	409535	13049
All-cause dementia	MetAgeFormer vs HbA1c	65091	1912	407725	13010
All-cause dementia	MetAgeFormer vs Frailty Index	53843	1346	432067	13821
All-cause dementia	MetAgeFormer vs ProteomicAge (Hamilton)	2679	92	20527	790
Note
Counts reflect participants with non-missing MetAgeFormer metabolomic age acceleration and the relevant competitor predictor(s), together with age, sex, and the endpoint under evaluation.
Because competitors draw on different UK Biobank fields (e.g., routine blood biochemistry, frailty phenotypes, published aging clocks, proteomic aging scores), sample sizes differ across comparison groups.
Training-set counts correspond to the UK Biobank train split used to fit each Cox model; test-set counts correspond to the held-out test split.
Incident disease endpoints are defined from ICD-coded hospital records; all-cause mortality uses linked registry death dates.

### Sheet: S3
Characteristic	UKB training (train + val)	UKB test	CHARLS 2011	CHARLS 2015
Samples, n	434,366	73,417	11,823	13,257
Participants, n	434,366	53,969	11,823	13,257
Age, years (mean ± SD)	57.0 ± 8.1	58.4 ± 8.0	59.2 ± 9.8	60.0 ± 10.3
Female, n (%)	235,901 (54.3%)	38,899 (53.0%)	6,318 (53.4%)	7,137 (53.8%)
BMI, kg/m² (mean ± SD)	27.4 ± 4.8	27.1 ± 4.7	23.5 ± 3.9	24.0 ± 3.9
All-cause death follow-up, years (median [IQR])	13.6 [12.9–14.3]	14.5 [10.1–14.9]	9.0 [9.0–9.0]	5.0 [5.0–5.0]
All-cause death events, n (%)	37,828 (8.7%)	6,319 (8.6%)	1,525 (12.9%)	882 (6.7%)
Note
UKB training set combines train and validation splits (n = 434,366), matching the discovery protocol used for Cox incidence models.
UKB test set is the held-out test split (73,417 plasma samples from 53,969 participants: 34,521 Scotland participants with a single assessment plus 19,448 participants with repeat assessments contributing two samples each).
CHARLS cohorts correspond to baseline waves 2011 and 2015; one blood sample per participant per wave, and 7,539 participants contributed samples to both waves.
Sex coding: 0 = female, 1 = male.
UKB mortality follow-up uses linked registry death dates (continuous years).
CHARLS mortality follow-up uses discrete survey-wave year intervals; median/IQR values reflect wave spacing rather than continuous death dates.
All characteristics below the participant counts are summarized at the sample level; UKB counts refer to plasma NMR samples and CHARLS counts to routine blood test samples.
